# NetTIME: a Multitask and Base-pair Resolution Framework for Improved Transcription Factor Binding Site Prediction

**DOI:** 10.1101/2021.05.29.446316

**Authors:** Ren Yi, Kyunghyun Cho, Richard Bonneau

## Abstract

**Motivation:** Machine learning models for predicting cell-type-specific transcription factor (TF) binding sites have become increasingly more accurate thanks to the increased availability of next-generation sequencing data and more standardized model evaluation criteria. However, knowledge transfer from data-rich to data-limited TFs and cell types remains crucial for improving TF binding prediction models because available binding labels are highly skewed towards a small collection of TFs and cell types. Transfer prediction of TF binding sites can potentially benefit from a multitask learning approach; however, existing methods typically use shallow single-task models to generate low-resolution predictions. Here we propose NetTIME, a multitask learning framework for predicting cell-type-specific transcription factor binding sites with base-pair resolution.

**Results:** We show that the multitask learning strategy for TF binding prediction is more efficient than the single-task approach due to the increased data availability. NetTIME trains high-dimensional embedding vectors to distinguish TF and cell-type identities. We show that this approach is critical for the success of the multitask learning strategy and allows our model to make accurate transfer predictions within and beyond the training panels of TFs and cell types. We additionally train a linear-chain conditional random field (CRF) to classify binding predictions and show that this CRF eliminates the need for setting a probability threshold and reduces classification noise. We compare our method’s predictive performance with two state-of-the-art methods, Catchitt and Leopard, and show that our method outperforms previous methods under both supervised and transfer learning settings.

**Availability:** NetTIME is freely available at https://github.com/ryi06/NetTIME and the code is also archived at https://doi.org/10.5281/zenodo.6994897
