## supplementary data 1 for "NetTIME: a Multitask and Base-pair Resolution Framework for Improved Transcription Factor Binding Site Prediction"

TF	cell_type	sample_name	experiment_accession	conserved_peak_file	relaxed_peak_file	assay_type	genome_assembly
ATF2	GM12878	ChIP.ATF2.GM12878	ENCSR000BQK	https://www.encodeproject.org/files/ENCFF133GHG/@@download/ENCFF133GHG.bed.gz	https://www.encodeproject.org/files/ENCFF609KOY/@@download/ENCFF609KOY.bed.gz	ChIP	hg19
ATF2	HepG2	ChIP.ATF2.HepG2	ENCSR047BUZ	https://www.encodeproject.org/files/ENCFF215TZZ/@@download/ENCFF215TZZ.bed.gz	https://www.encodeproject.org/files/ENCFF502ZTC/@@download/ENCFF502ZTC.bed.gz	ChIP	hg19
ATF2	K562	ChIP.ATF2.K562	ENCSR869IUD	https://www.encodeproject.org/files/ENCFF525YRJ/@@download/ENCFF525YRJ.bed.gz	https://www.encodeproject.org/files/ENCFF968KBN/@@download/ENCFF968KBN.bed.gz	ChIP	hg19
ATF3	A549	ChIP.ATF3.A549	ENCSR000BPS	https://www.encodeproject.org/files/ENCFF112IQR/@@download/ENCFF112IQR.bed.gz	https://www.encodeproject.org/files/ENCFF913MUA/@@download/ENCFF913MUA.bed.gz	ChIP	hg19
ATF3	H1	ChIP.ATF3.H1	ENCSR000BKC	https://www.encodeproject.org/files/ENCFF390LFB/@@download/ENCFF390LFB.bed.gz	https://www.encodeproject.org/files/ENCFF305HBV/@@download/ENCFF305HBV.bed.gz	ChIP	hg19
ATF3	HepG2	ChIP.ATF3.HepG2	ENCSR000BKE	https://www.encodeproject.org/files/ENCFF015XMO/@@download/ENCFF015XMO.bed.gz	https://www.encodeproject.org/files/ENCFF857YVK/@@download/ENCFF857YVK.bed.gz	ChIP	hg19
ATF3	K562	ChIP.ATF3.K562	ENCSR028UIU	https://www.encodeproject.org/files/ENCFF737ZGG/@@download/ENCFF737ZGG.bed.gz	https://www.encodeproject.org/files/ENCFF958KNK/@@download/ENCFF958KNK.bed.gz	ChIP	hg19
ATF3	liver	ChIP.ATF3.liver	ENCSR480LIS	https://www.encodeproject.org/files/ENCFF337QJW/@@download/ENCFF337QJW.bed.gz	https://www.encodeproject.org/files/ENCFF975PTM/@@download/ENCFF975PTM.bed.gz	ChIP	hg19
ATF7	GM12878	ChIP.ATF7.GM12878	ENCSR014YCR	https://www.encodeproject.org/files/ENCFF969FVF/@@download/ENCFF969FVF.bed.gz	https://www.encodeproject.org/files/ENCFF726VEK/@@download/ENCFF726VEK.bed.gz	ChIP	hg19
ATF7	HepG2	ChIP.ATF7.HepG2	ENCSR545FXC	https://www.encodeproject.org/files/ENCFF510UKU/@@download/ENCFF510UKU.bed.gz	https://www.encodeproject.org/files/ENCFF658YLW/@@download/ENCFF658YLW.bed.gz	ChIP	hg19
ATF7	K562	ChIP.ATF7.K562	ENCSR972ZBV	https://www.encodeproject.org/files/ENCFF280UZU/@@download/ENCFF280UZU.bed.gz	https://www.encodeproject.org/files/ENCFF868QLL/@@download/ENCFF868QLL.bed.gz	ChIP	hg19
CEBPB	A549	ChIP.CEBPB.A549	ENCSR000DYI	https://www.encodeproject.org/files/ENCFF610SCZ/@@download/ENCFF610SCZ.bed.gz	https://www.encodeproject.org/files/ENCFF243NQJ/@@download/ENCFF243NQJ.bed.gz	ChIP	hg19
CEBPB	GM12878	ChIP.CEBPB.GM12878	ENCSR681NOM	https://www.encodeproject.org/files/ENCFF701HMB/@@download/ENCFF701HMB.bed.gz	https://www.encodeproject.org/files/ENCFF761MGJ/@@download/ENCFF761MGJ.bed.gz	ChIP	hg19
CEBPB	HepG2	ChIP.CEBPB.HepG2	ENCSR000EEE	https://www.encodeproject.org/files/ENCFF419CGD/@@download/ENCFF419CGD.bed.gz	https://www.encodeproject.org/files/ENCFF319IEF/@@download/ENCFF319IEF.bed.gz	ChIP	hg19
CEBPB	IMR-90	ChIP.CEBPB.IMR-90	ENCSR000EFM	https://www.encodeproject.org/files/ENCFF169ZUG/@@download/ENCFF169ZUG.bed.gz	https://www.encodeproject.org/files/ENCFF456GRS/@@download/ENCFF456GRS.bed.gz	ChIP	hg19
CEBPB	K562	ChIP.CEBPB.K562	ENCSR000EHE	https://www.encodeproject.org/files/ENCFF819GCB/@@download/ENCFF819GCB.bed.gz	https://www.encodeproject.org/files/ENCFF429XKT/@@download/ENCFF429XKT.bed.gz	ChIP	hg19
CEBPZ	GM12878	ChIP.CEBPZ.GM12878	ENCSR347NOB	https://www.encodeproject.org/files/ENCFF235AEB/@@download/ENCFF235AEB.bed.gz	https://www.encodeproject.org/files/ENCFF920HDC/@@download/ENCFF920HDC.bed.gz	ChIP	hg19
CEBPZ	HepG2	ChIP.CEBPZ.HepG2	ENCSR000EDO	https://www.encodeproject.org/files/ENCFF684MOG/@@download/ENCFF684MOG.bed.gz	https://www.encodeproject.org/files/ENCFF208AFB/@@download/ENCFF208AFB.bed.gz	ChIP	hg19
CEBPZ	K562	ChIP.CEBPZ.K562	ENCSR618GDK	https://www.encodeproject.org/files/ENCFF803JOE/@@download/ENCFF803JOE.bed.gz	https://www.encodeproject.org/files/ENCFF925MHB/@@download/ENCFF925MHB.bed.gz	ChIP	hg19
FOXA1	A549	ChIP.FOXA1.A549	ENCSR000BRD	https://www.encodeproject.org/files/ENCFF840ZOF/@@download/ENCFF840ZOF.bed.gz	https://www.encodeproject.org/files/ENCFF755AXA/@@download/ENCFF755AXA.bed.gz	ChIP	hg19
FOXA1	HepG2	ChIP.FOXA1.HepG2	ENCSR267DFA	https://www.encodeproject.org/files/ENCFF324OAJ/@@download/ENCFF324OAJ.bed.gz	https://www.encodeproject.org/files/ENCFF675TLS/@@download/ENCFF675TLS.bed.gz	ChIP	hg19
FOXA1	liver	ChIP.FOXA1.liver	ENCSR735KEY	https://www.encodeproject.org/files/ENCFF832YJX/@@download/ENCFF832YJX.bed.gz	https://www.encodeproject.org/files/ENCFF207YNL/@@download/ENCFF207YNL.bed.gz	ChIP	hg19
FOXA2	HepG2	ChIP.FOXA2.HepG2	ENCSR066EBK	https://www.encodeproject.org/files/ENCFF459HJZ/@@download/ENCFF459HJZ.bed.gz	https://www.encodeproject.org/files/ENCFF683KBO/@@download/ENCFF683KBO.bed.gz	ChIP	hg19
FOXA2	liver	ChIP.FOXA2.liver	ENCSR310NYI	https://www.encodeproject.org/files/ENCFF320OWB/@@download/ENCFF320OWB.bed.gz	https://www.encodeproject.org/files/ENCFF786DKS/@@download/ENCFF786DKS.bed.gz	ChIP	hg19
HNF4A	HepG2	ChIP.HNF4A.HepG2	ENCSR000BLF	https://www.encodeproject.org/files/ENCFF222YCT/@@download/ENCFF222YCT.bed.gz	https://www.encodeproject.org/files/ENCFF884JKW/@@download/ENCFF884JKW.bed.gz	ChIP	hg19
HNF4A	liver	ChIP.HNF4A.liver	ENCSR445QRF	https://www.encodeproject.org/files/ENCFF562IOY/@@download/ENCFF562IOY.bed.gz	https://www.encodeproject.org/files/ENCFF201MOM/@@download/ENCFF201MOM.bed.gz	ChIP	hg19
HNF4G	HepG2	ChIP.HNF4G.HepG2	ENCSR000BNJ	https://www.encodeproject.org/files/ENCFF267YOX/@@download/ENCFF267YOX.bed.gz	https://www.encodeproject.org/files/ENCFF140ARE/@@download/ENCFF140ARE.bed.gz	ChIP	hg19
HNF4G	liver	ChIP.HNF4G.liver	ENCSR297GII	https://www.encodeproject.org/files/ENCFF189LVJ/@@download/ENCFF189LVJ.bed.gz	https://www.encodeproject.org/files/ENCFF971QHN/@@download/ENCFF971QHN.bed.gz	ChIP	hg19
IRF3	GM12878	ChIP.IRF3.GM12878	ENCSR408JQO	https://www.encodeproject.org/files/ENCFF742LLN/@@download/ENCFF742LLN.bed.gz	https://www.encodeproject.org/files/ENCFF341HWZ/@@download/ENCFF341HWZ.bed.gz	ChIP	hg19
IRF4	GM12878	ChIP.IRF4.GM12878	ENCSR000BGY	https://www.encodeproject.org/files/ENCFF708VKT/@@download/ENCFF708VKT.bed.gz	https://www.encodeproject.org/files/ENCFF391DVL/@@download/ENCFF391DVL.bed.gz	ChIP	hg19
IRF5	GM12878	ChIP.IRF5.GM12878	ENCSR976TBC	https://www.encodeproject.org/files/ENCFF127WGD/@@download/ENCFF127WGD.bed.gz	https://www.encodeproject.org/files/ENCFF100ERQ/@@download/ENCFF100ERQ.bed.gz	ChIP	hg19
JUN	A549	ChIP.JUN.A549	ENCSR996DUT	https://www.encodeproject.org/files/ENCFF775ODT/@@download/ENCFF775ODT.bed.gz	https://www.encodeproject.org/files/ENCFF708LCH/@@download/ENCFF708LCH.bed.gz	ChIP	hg19
JUN	H1	ChIP.JUN.H1	ENCSR000ECA	https://www.encodeproject.org/files/ENCFF631QLF/@@download/ENCFF631QLF.bed.gz	https://www.encodeproject.org/files/ENCFF402ELS/@@download/ENCFF402ELS.bed.gz	ChIP	hg19
JUN	HepG2	ChIP.JUN.HepG2	ENCSR000EEK	https://www.encodeproject.org/files/ENCFF916SBW/@@download/ENCFF916SBW.bed.gz	https://www.encodeproject.org/files/ENCFF121UYS/@@download/ENCFF121UYS.bed.gz	ChIP	hg19
JUN	K562	ChIP.JUN.K562	ENCSR000EFS	https://www.encodeproject.org/files/ENCFF934OCU/@@download/ENCFF934OCU.bed.gz	https://www.encodeproject.org/files/ENCFF629BFI/@@download/ENCFF629BFI.bed.gz	ChIP	hg19
JUNB	GM12878	ChIP.JUNB.GM12878	ENCSR897MMC	https://www.encodeproject.org/files/ENCFF784PEF/@@download/ENCFF784PEF.bed.gz	https://www.encodeproject.org/files/ENCFF939TZS/@@download/ENCFF939TZS.bed.gz	ChIP	hg19
JUNB	K562	ChIP.JUNB.K562	ENCSR795IYP	https://www.encodeproject.org/files/ENCFF209OUI/@@download/ENCFF209OUI.bed.gz	https://www.encodeproject.org/files/ENCFF426DUB/@@download/ENCFF426DUB.bed.gz	ChIP	hg19
JUND	A549	ChIP.JUND.A549	ENCSR000BRF	https://www.encodeproject.org/files/ENCFF645SYX/@@download/ENCFF645SYX.bed.gz	https://www.encodeproject.org/files/ENCFF499OUD/@@download/ENCFF499OUD.bed.gz	ChIP	hg19
JUND	GM12878	ChIP.JUND.GM12878	ENCSR000DYS	https://www.encodeproject.org/files/ENCFF321KTX/@@download/ENCFF321KTX.bed.gz	https://www.encodeproject.org/files/ENCFF556PIY/@@download/ENCFF556PIY.bed.gz	ChIP	hg19
JUND	H1	ChIP.JUND.H1	ENCSR000EBZ	https://www.encodeproject.org/files/ENCFF667QDD/@@download/ENCFF667QDD.bed.gz	https://www.encodeproject.org/files/ENCFF760AQQ/@@download/ENCFF760AQQ.bed.gz	ChIP	hg19
JUND	HepG2	ChIP.JUND.HepG2	ENCSR000EEI	https://www.encodeproject.org/files/ENCFF596XCU/@@download/ENCFF596XCU.bed.gz	https://www.encodeproject.org/files/ENCFF085GOJ/@@download/ENCFF085GOJ.bed.gz	ChIP	hg19
JUND	K562	ChIP.JUND.K562	ENCSR000EGN	https://www.encodeproject.org/files/ENCFF774OPQ/@@download/ENCFF774OPQ.bed.gz	https://www.encodeproject.org/files/ENCFF337DKJ/@@download/ENCFF337DKJ.bed.gz	ChIP	hg19
JUND	liver	ChIP.JUND.liver	ENCSR837GTK	https://www.encodeproject.org/files/ENCFF133FXT/@@download/ENCFF133FXT.bed.gz	https://www.encodeproject.org/files/ENCFF804UDG/@@download/ENCFF804UDG.bed.gz	ChIP	hg19
MAFK	A549	ChIP.MAFK.A549	ENCSR541WQI	https://www.encodeproject.org/files/ENCFF331AZY/@@download/ENCFF331AZY.bed.gz	https://www.encodeproject.org/files/ENCFF530ZTE/@@download/ENCFF530ZTE.bed.gz	ChIP	hg19
MAFK	GM12878	ChIP.MAFK.GM12878	ENCSR000DYV	https://www.encodeproject.org/files/ENCFF112CKJ/@@download/ENCFF112CKJ.bed.gz	https://www.encodeproject.org/files/ENCFF689AXJ/@@download/ENCFF689AXJ.bed.gz	ChIP	hg19
MAFK	H1	ChIP.MAFK.H1	ENCSR000EBS	https://www.encodeproject.org/files/ENCFF308SHU/@@download/ENCFF308SHU.bed.gz	https://www.encodeproject.org/files/ENCFF646GCM/@@download/ENCFF646GCM.bed.gz	ChIP	hg19
MAFK	HepG2	ChIP.MAFK.HepG2	ENCSR000EEB	https://www.encodeproject.org/files/ENCFF814UDQ/@@download/ENCFF814UDQ.bed.gz	https://www.encodeproject.org/files/ENCFF718CQQ/@@download/ENCFF718CQQ.bed.gz	ChIP	hg19
MAFK	IMR-90	ChIP.MAFK.IMR-90	ENCSR000EFH	https://www.encodeproject.org/files/ENCFF808HZT/@@download/ENCFF808HZT.bed.gz	https://www.encodeproject.org/files/ENCFF593MEB/@@download/ENCFF593MEB.bed.gz	ChIP	hg19
MAFK	K562	ChIP.MAFK.K562	ENCSR000EGX	https://www.encodeproject.org/files/ENCFF715WON/@@download/ENCFF715WON.bed.gz	https://www.encodeproject.org/files/ENCFF812QPN/@@download/ENCFF812QPN.bed.gz	ChIP	hg19
MAX	GM12878	ChIP.MAX.GM12878	ENCSR000DZF	https://www.encodeproject.org/files/ENCFF407JNK/@@download/ENCFF407JNK.bed.gz	https://www.encodeproject.org/files/ENCFF083KVY/@@download/ENCFF083KVY.bed.gz	ChIP	hg19
MAX	H1	ChIP.MAX.H1	ENCSR000EUP	https://www.encodeproject.org/files/ENCFF548MEP/@@download/ENCFF548MEP.bed.gz	https://www.encodeproject.org/files/ENCFF668VNS/@@download/ENCFF668VNS.bed.gz	ChIP	hg19
MAX	HepG2	ChIP.MAX.HepG2	ENCSR000EDS	https://www.encodeproject.org/files/ENCFF999ZXB/@@download/ENCFF999ZXB.bed.gz	https://www.encodeproject.org/files/ENCFF922GRD/@@download/ENCFF922GRD.bed.gz	ChIP	hg19
MAX	K562	ChIP.MAX.K562	ENCSR000BLP	https://www.encodeproject.org/files/ENCFF221GAR/@@download/ENCFF221GAR.bed.gz	https://www.encodeproject.org/files/ENCFF422NGZ/@@download/ENCFF422NGZ.bed.gz	ChIP	hg19
MAX	liver	ChIP.MAX.liver	ENCSR521IID	https://www.encodeproject.org/files/ENCFF046CGT/@@download/ENCFF046CGT.bed.gz	https://www.encodeproject.org/files/ENCFF612TRG/@@download/ENCFF612TRG.bed.gz	ChIP	hg19
MAZ	A549	ChIP.MAZ.A549	ENCSR636YLV	https://www.encodeproject.org/files/ENCFF750XJM/@@download/ENCFF750XJM.bed.gz	https://www.encodeproject.org/files/ENCFF288UUU/@@download/ENCFF288UUU.bed.gz	ChIP	hg19
MAZ	GM12878	ChIP.MAZ.GM12878	ENCSR000DZA	https://www.encodeproject.org/files/ENCFF288RYL/@@download/ENCFF288RYL.bed.gz	https://www.encodeproject.org/files/ENCFF066XDW/@@download/ENCFF066XDW.bed.gz	ChIP	hg19
MAZ	HepG2	ChIP.MAZ.HepG2	ENCSR000EDN	https://www.encodeproject.org/files/ENCFF762QHA/@@download/ENCFF762QHA.bed.gz	https://www.encodeproject.org/files/ENCFF421SEJ/@@download/ENCFF421SEJ.bed.gz	ChIP	hg19
MAZ	IMR-90	ChIP.MAZ.IMR-90	ENCSR000EFF	https://www.encodeproject.org/files/ENCFF751YOW/@@download/ENCFF751YOW.bed.gz	https://www.encodeproject.org/files/ENCFF851XSC/@@download/ENCFF851XSC.bed.gz	ChIP	hg19
SP1	A549	ChIP.SP1.A549	ENCSR000BPE	https://www.encodeproject.org/files/ENCFF701ZUX/@@download/ENCFF701ZUX.bed.gz	https://www.encodeproject.org/files/ENCFF348RKC/@@download/ENCFF348RKC.bed.gz	ChIP	hg19
SP1	H1	ChIP.SP1.H1	ENCSR000BIR	https://www.encodeproject.org/files/ENCFF976GFP/@@download/ENCFF976GFP.bed.gz	https://www.encodeproject.org/files/ENCFF317TBZ/@@download/ENCFF317TBZ.bed.gz	ChIP	hg19
SP1	HepG2	ChIP.SP1.HepG2	ENCSR334KIQ	https://www.encodeproject.org/files/ENCFF292SZD/@@download/ENCFF292SZD.bed.gz	https://www.encodeproject.org/files/ENCFF573ALP/@@download/ENCFF573ALP.bed.gz	ChIP	hg19
SP1	K562	ChIP.SP1.K562	ENCSR991ELG	https://www.encodeproject.org/files/ENCFF297KAT/@@download/ENCFF297KAT.bed.gz	https://www.encodeproject.org/files/ENCFF300XUA/@@download/ENCFF300XUA.bed.gz	ChIP	hg19
SP1	liver	ChIP.SP1.liver	ENCSR386YIH	https://www.encodeproject.org/files/ENCFF139YFA/@@download/ENCFF139YFA.bed.gz	https://www.encodeproject.org/files/ENCFF017YUI/@@download/ENCFF017YUI.bed.gz	ChIP	hg19
STAT1	GM12878	ChIP.STAT1.GM12878	ENCSR332EYT	https://www.encodeproject.org/files/ENCFF568FPC/@@download/ENCFF568FPC.bed.gz	https://www.encodeproject.org/files/ENCFF817QHW/@@download/ENCFF817QHW.bed.gz	ChIP	hg19
STAT3	GM12878	ChIP.STAT3.GM12878	ENCSR000DZV	https://www.encodeproject.org/files/ENCFF494DOZ/@@download/ENCFF494DOZ.bed.gz	https://www.encodeproject.org/files/ENCFF014RBU/@@download/ENCFF014RBU.bed.gz	ChIP	hg19
TAF1	A549	ChIP.TAF1.A549	ENCSR000BPF	https://www.encodeproject.org/files/ENCFF359EYT/@@download/ENCFF359EYT.bed.gz	https://www.encodeproject.org/files/ENCFF747LKL/@@download/ENCFF747LKL.bed.gz	ChIP	hg19
TAF1	GM12878	ChIP.TAF1.GM12878	ENCSR000BGS	https://www.encodeproject.org/files/ENCFF325FCK/@@download/ENCFF325FCK.bed.gz	https://www.encodeproject.org/files/ENCFF544NRC/@@download/ENCFF544NRC.bed.gz	ChIP	hg19
TAF1	H1	ChIP.TAF1.H1	ENCSR000BHO	https://www.encodeproject.org/files/ENCFF982FRQ/@@download/ENCFF982FRQ.bed.gz	https://www.encodeproject.org/files/ENCFF202SNU/@@download/ENCFF202SNU.bed.gz	ChIP	hg19
TAF1	HepG2	ChIP.TAF1.HepG2	ENCSR000BJN	https://www.encodeproject.org/files/ENCFF575XQE/@@download/ENCFF575XQE.bed.gz	https://www.encodeproject.org/files/ENCFF345GZF/@@download/ENCFF345GZF.bed.gz	ChIP	hg19
TAF1	K562	ChIP.TAF1.K562	ENCSR000BKS	https://www.encodeproject.org/files/ENCFF052NLP/@@download/ENCFF052NLP.bed.gz	https://www.encodeproject.org/files/ENCFF822FWM/@@download/ENCFF822FWM.bed.gz	ChIP	hg19
TAF1	liver	ChIP.TAF1.liver	ENCSR062QVQ	https://www.encodeproject.org/files/ENCFF395TNF/@@download/ENCFF395TNF.bed.gz	https://www.encodeproject.org/files/ENCFF515ONK/@@download/ENCFF515ONK.bed.gz	ChIP	hg19
