## supplementary data 2 for "NetTIME: a Multitask and Base-pair Resolution Framework for Improved Transcription Factor Binding Site Prediction"

TF	cell_type	sample_name	file_accession	peak_file	bigWig_file	assay_type	genome_assembly
	A549	DNase.A549	ENCFF475BVB	https://www.encodeproject.org/files/ENCFF475BVB/@@download/ENCFF475BVB.bed.gz	https://www.encodeproject.org/files/ENCFF723TWJ/@@download/ENCFF723TWJ.bigWig	DNase	hg19
	GM12878	DNase.GM12878	ENCFF273MVV	https://www.encodeproject.org/files/ENCFF273MVV/@@download/ENCFF273MVV.bed.gz	https://www.encodeproject.org/files/ENCFF901GZH/@@download/ENCFF901GZH.bigWig	DNase	hg19
	H1	DNase.H1	ENCFF175AGN	https://www.encodeproject.org/files/ENCFF175AGN/@@download/ENCFF175AGN.bed.gz	https://www.encodeproject.org/files/ENCFF233CHA/@@download/ENCFF233CHA.bigWig	DNase	hg19
	HepG2	DNase.HepG2	ENCFF571RHF	https://www.encodeproject.org/files/ENCFF571RHF/@@download/ENCFF571RHF.bed.gz	https://www.encodeproject.org/files/ENCFF867UYB/@@download/ENCFF867UYB.bigWig	DNase	hg19
	IMR-90	DNase.IMR-90	ENCFF895BJS	https://www.encodeproject.org/files/ENCFF895BJS/@@download/ENCFF895BJS.bed.gz	https://www.encodeproject.org/files/ENCFF291DOH/@@download/ENCFF291DOH.bigWig	DNase	hg19
	K562	DNase.K562	ENCFF621ZJY	https://www.encodeproject.org/files/ENCFF621ZJY/@@download/ENCFF621ZJY.bed.gz	https://www.encodeproject.org/files/ENCFF352SET/@@download/ENCFF352SET.bigWig	DNase	hg19
	liver	DNase.liver	ENCFF286LYP	https://www.encodeproject.org/files/ENCFF286LYP/@@download/ENCFF286LYP.bed.gz	https://www.encodeproject.org/files/ENCFF219YEB/@@download/ENCFF219YEB.bigWig	DNase	hg19
	A549	H3K4me1.A549	ENCFF557FXL	https://www.encodeproject.org/files/ENCFF557FXL/@@download/ENCFF557FXL.bed.gz	https://www.encodeproject.org/files/ENCFF063TVJ/@@download/ENCFF063TVJ.bigWig	H3K4me1	hg19
	GM12878	H3K4me1.GM12878	ENCFF921LKB	https://www.encodeproject.org/files/ENCFF921LKB/@@download/ENCFF921LKB.bed.gz	https://www.encodeproject.org/files/ENCFF372EXQ/@@download/ENCFF372EXQ.bigWig	H3K4me1	hg19
	H1	H3K4me1.H1	ENCFF393TVP	https://www.encodeproject.org/files/ENCFF393TVP/@@download/ENCFF393TVP.bed.gz	https://www.encodeproject.org/files/ENCFF485VYP/@@download/ENCFF485VYP.bigWig	H3K4me1	hg19
	HepG2	H3K4me1.HepG2	ENCFF428FAW	https://www.encodeproject.org/files/ENCFF428FAW/@@download/ENCFF428FAW.bed.gz	https://www.encodeproject.org/files/ENCFF436IHQ/@@download/ENCFF436IHQ.bigWig	H3K4me1	hg19
	IMR-90	H3K4me1.IMR-90	ENCFF830JTY	https://www.encodeproject.org/files/ENCFF830JTY/@@download/ENCFF830JTY.bed.gz	https://www.encodeproject.org/files/ENCFF159UXL/@@download/ENCFF159UXL.bigWig	H3K4me1	hg19
	K562	H3K4me1.K562	ENCFF730VTO	https://www.encodeproject.org/files/ENCFF730VTO/@@download/ENCFF730VTO.bed.gz	https://www.encodeproject.org/files/ENCFF012JPC/@@download/ENCFF012JPC.bigWig	H3K4me1	hg19
	liver	H3K4me1.liver	ENCFF327BBS	https://www.encodeproject.org/files/ENCFF327BBS/@@download/ENCFF327BBS.bed.gz	https://www.encodeproject.org/files/ENCFF531HTA/@@download/ENCFF531HTA.bigWig	H3K4me1	hg19
	A549	H3K4me3.A549	ENCFF558VNZ	https://www.encodeproject.org/files/ENCFF558VNZ/@@download/ENCFF558VNZ.bed.gz	https://www.encodeproject.org/files/ENCFF522AAU/@@download/ENCFF522AAU.bigWig	H3K4me3	hg19
	GM12878	H3K4me3.GM12878	ENCFF295GNH	https://www.encodeproject.org/files/ENCFF295GNH/@@download/ENCFF295GNH.bed.gz	https://www.encodeproject.org/files/ENCFF154XCY/@@download/ENCFF154XCY.bigWig	H3K4me3	hg19
	H1	H3K4me3.H1	ENCFF192QQV	https://www.encodeproject.org/files/ENCFF192QQV/@@download/ENCFF192QQV.bed.gz	https://www.encodeproject.org/files/ENCFF996WEH/@@download/ENCFF996WEH.bigWig	H3K4me3	hg19
	HepG2	H3K4me3.HepG2	ENCFF223BZS	https://www.encodeproject.org/files/ENCFF223BZS/@@download/ENCFF223BZS.bed.gz	https://www.encodeproject.org/files/ENCFF954GTG/@@download/ENCFF954GTG.bigWig	H3K4me3	hg19
	IMR-90	H3K4me3.IMR-90	ENCFF154CUR	https://www.encodeproject.org/files/ENCFF154CUR/@@download/ENCFF154CUR.bed.gz	https://www.encodeproject.org/files/ENCFF254FBR/@@download/ENCFF254FBR.bigWig	H3K4me3	hg19
	K562	H3K4me3.K562	ENCFF737AMS	https://www.encodeproject.org/files/ENCFF737AMS/@@download/ENCFF737AMS.bed.gz	https://www.encodeproject.org/files/ENCFF285EUA/@@download/ENCFF285EUA.bigWig	H3K4me3	hg19
	liver	H3K4me3.liver	ENCFF065NRN	https://www.encodeproject.org/files/ENCFF065NRN/@@download/ENCFF065NRN.bed.gz	https://www.encodeproject.org/files/ENCFF289ZVB/@@download/ENCFF289ZVB.bigWig	H3K4me3	hg19
	A549	H3K27ac.A549	ENCFF860DII	https://www.encodeproject.org/files/ENCFF860DII/@@download/ENCFF860DII.bed.gz	https://www.encodeproject.org/files/ENCFF153QRX/@@download/ENCFF153QRX.bigWig	H3K27ac	hg19
	GM12878	H3K27ac.GM12878	ENCFF816AHV	https://www.encodeproject.org/files/ENCFF816AHV/@@download/ENCFF816AHV.bed.gz	https://www.encodeproject.org/files/ENCFF440GZA/@@download/ENCFF440GZA.bigWig	H3K27ac	hg19
	H1	H3K27ac.H1	ENCFF335JSA	https://www.encodeproject.org/files/ENCFF335JSA/@@download/ENCFF335JSA.bed.gz	https://www.encodeproject.org/files/ENCFF281PNB/@@download/ENCFF281PNB.bigWig	H3K27ac	hg19
	HepG2	H3K27ac.HepG2	ENCFF825NBZ	https://www.encodeproject.org/files/ENCFF825NBZ/@@download/ENCFF825NBZ.bed.gz	https://www.encodeproject.org/files/ENCFF866RVV/@@download/ENCFF866RVV.bigWig	H3K27ac	hg19
	IMR-90	H3K27ac.IMR-90	ENCFF678QLP	https://www.encodeproject.org/files/ENCFF678QLP/@@download/ENCFF678QLP.bed.gz	https://www.encodeproject.org/files/ENCFF801HPN/@@download/ENCFF801HPN.bigWig	H3K27ac	hg19
	K562	H3K27ac.K562	ENCFF044JNJ	https://www.encodeproject.org/files/ENCFF044JNJ/@@download/ENCFF044JNJ.bed.gz	https://www.encodeproject.org/files/ENCFF840LLW/@@download/ENCFF840LLW.bigWig	H3K27ac	hg19
	liver	H3K27ac.liver	ENCFF752QSK	https://www.encodeproject.org/files/ENCFF752QSK/@@download/ENCFF752QSK.bed.gz	https://www.encodeproject.org/files/ENCFF499BYK/@@download/ENCFF499BYK.bigWig	H3K27ac	hg19
