## supplementary data 3 for "NetTIME: a Multitask and Base-pair Resolution Framework for Improved Transcription Factor Binding Site Prediction"

TF	cell_type	sample_name	experiment_accession	conserved_peak_file	relaxed_peak_file	assay_type	genome_assembly
ATF7	MCF-7	ChIP.ATF7.MCF-7	ENCSR866QPZ	https://www.encodeproject.org/files/ENCFF043UNR/@@download/ENCFF043UNR.bed.gz	https://www.encodeproject.org/files/ENCFF343ULZ/@@download/ENCFF343ULZ.bed.gz	ChIP	hg19
CHD1	GM12878	ChIP.CHD1.GM12878	ENCSR000DZE	https://www.encodeproject.org/files/ENCFF924GMH/@@download/ENCFF924GMH.bed.gz	https://www.encodeproject.org/files/ENCFF273ULT/@@download/ENCFF273ULT.bed.gz	ChIP	hg19
CHD1	H1	ChIP.CHD1.H1	ENCSR000AQK	https://www.encodeproject.org/files/ENCFF693GHB/@@download/ENCFF693GHB.bed.gz	https://www.encodeproject.org/files/ENCFF617RGJ/@@download/ENCFF617RGJ.bed.gz	ChIP	hg19
CHD1	IMR-90	ChIP.CHD1.IMR-90	ENCSR000EFC	https://www.encodeproject.org/files/ENCFF300XYU/@@download/ENCFF300XYU.bed.gz	https://www.encodeproject.org/files/ENCFF441IFB/@@download/ENCFF441IFB.bed.gz	ChIP	hg19
CHD1	MCF-7	ChIP.CHD1.MCF-7	ENCSR360JOC	https://www.encodeproject.org/files/ENCFF912AKH/@@download/ENCFF912AKH.bed.gz	https://www.encodeproject.org/files/ENCFF362XAG/@@download/ENCFF362XAG.bed.gz	ChIP	hg19
CHD2	A549	ChIP.CHD2.A549	ENCSR067HGI	https://www.encodeproject.org/files/ENCFF212CTR/@@download/ENCFF212CTR.bed.gz	https://www.encodeproject.org/files/ENCFF030PNS/@@download/ENCFF030PNS.bed.gz	ChIP	hg19
CHD2	H1	ChIP.CHD2.H1	ENCSR000EBT	https://www.encodeproject.org/files/ENCFF717RPL/@@download/ENCFF717RPL.bed.gz	https://www.encodeproject.org/files/ENCFF873ITO/@@download/ENCFF873ITO.bed.gz	ChIP	hg19
CHD2	HepG2	ChIP.CHD2.HepG2	ENCSR000EED	https://www.encodeproject.org/files/ENCFF553QDJ/@@download/ENCFF553QDJ.bed.gz	https://www.encodeproject.org/files/ENCFF567BMG/@@download/ENCFF567BMG.bed.gz	ChIP	hg19
CHD2	SK-N-SH	ChIP.CHD2.SK-N-SH	ENCSR274SLQ	https://www.encodeproject.org/files/ENCFF718TAN/@@download/ENCFF718TAN.bed.gz	https://www.encodeproject.org/files/ENCFF849GMW/@@download/ENCFF849GMW.bed.gz	ChIP	hg19
FOXA1	MCF-7	ChIP.FOXA1.MCF-7	ENCSR126YEB	https://www.encodeproject.org/files/ENCFF856FVT/@@download/ENCFF856FVT.bed.gz	https://www.encodeproject.org/files/ENCFF596OJV/@@download/ENCFF596OJV.bed.gz	ChIP	hg19
JUN	MCF-7	ChIP.JUN.MCF-7	ENCSR176EXN	https://www.encodeproject.org/files/ENCFF330BYY/@@download/ENCFF330BYY.bed.gz	https://www.encodeproject.org/files/ENCFF314KRZ/@@download/ENCFF314KRZ.bed.gz	ChIP	hg19
JUND	HCT116	ChIP.JUND.HCT116	ENCSR000BSA	https://www.encodeproject.org/files/ENCFF950JTT/@@download/ENCFF950JTT.bed.gz	https://www.encodeproject.org/files/ENCFF088WYS/@@download/ENCFF088WYS.bed.gz	ChIP	hg19
JUND	SK-N-SH	ChIP.JUND.SK-N-SH	ENCSR000BSK	https://www.encodeproject.org/files/ENCFF911WUS/@@download/ENCFF911WUS.bed.gz	https://www.encodeproject.org/files/ENCFF598ZLV/@@download/ENCFF598ZLV.bed.gz	ChIP	hg19
MAFK	MCF-7	ChIP.MAFK.MCF-7	ENCSR555PBN	https://www.encodeproject.org/files/ENCFF502KND/@@download/ENCFF502KND.bed.gz	https://www.encodeproject.org/files/ENCFF298VCE/@@download/ENCFF298VCE.bed.gz	ChIP	hg19
MAZ	MCF-7	ChIP.MAZ.MCF-7	ENCSR288IJC	https://www.encodeproject.org/files/ENCFF380MAU/@@download/ENCFF380MAU.bed.gz	https://www.encodeproject.org/files/ENCFF492DZG/@@download/ENCFF492DZG.bed.gz	ChIP	hg19
RAD21	A549	ChIP.RAD21.A549	ENCSR000DYE	https://www.encodeproject.org/files/ENCFF219BHC/@@download/ENCFF219BHC.bed.gz	https://www.encodeproject.org/files/ENCFF958VNQ/@@download/ENCFF958VNQ.bed.gz	ChIP	hg19
RAD21	GM12878	ChIP.RAD21.GM12878	ENCSR000BMY	https://www.encodeproject.org/files/ENCFF756HRE/@@download/ENCFF756HRE.bed.gz	https://www.encodeproject.org/files/ENCFF753RGL/@@download/ENCFF753RGL.bed.gz	ChIP	hg19
RAD21	H1	ChIP.RAD21.H1	ENCSR000ECE	https://www.encodeproject.org/files/ENCFF566IRE/@@download/ENCFF566IRE.bed.gz	https://www.encodeproject.org/files/ENCFF732XGR/@@download/ENCFF732XGR.bed.gz	ChIP	hg19
RAD21	HepG2	ChIP.RAD21.HepG2	ENCSR000BLS	https://www.encodeproject.org/files/ENCFF061QPF/@@download/ENCFF061QPF.bed.gz	https://www.encodeproject.org/files/ENCFF072UEX/@@download/ENCFF072UEX.bed.gz	ChIP	hg19
RAD21	IMR-90	ChIP.RAD21.IMR-90	ENCSR000EFJ	https://www.encodeproject.org/files/ENCFF198IAG/@@download/ENCFF198IAG.bed.gz	https://www.encodeproject.org/files/ENCFF195CYT/@@download/ENCFF195CYT.bed.gz	ChIP	hg19
RAD21	liver	ChIP.RAD21.liver	ENCSR917QNE	https://www.encodeproject.org/files/ENCFF271YUO/@@download/ENCFF271YUO.bed.gz	https://www.encodeproject.org/files/ENCFF108ZTV/@@download/ENCFF108ZTV.bed.gz	ChIP	hg19
RAD21	MCF-7	ChIP.RAD21.MCF-7	ENCSR703TNG	https://www.encodeproject.org/files/ENCFF593SAN/@@download/ENCFF593SAN.bed.gz	https://www.encodeproject.org/files/ENCFF846JKX/@@download/ENCFF846JKX.bed.gz	ChIP	hg19
REST	A549	ChIP.REST.A549	ENCSR000BQP	https://www.encodeproject.org/files/ENCFF479RVS/@@download/ENCFF479RVS.bed.gz	https://www.encodeproject.org/files/ENCFF136RBA/@@download/ENCFF136RBA.bed.gz	ChIP	hg19
REST	GM12878	ChIP.REST.GM12878	ENCSR000BQS	https://www.encodeproject.org/files/ENCFF841AZX/@@download/ENCFF841AZX.bed.gz	https://www.encodeproject.org/files/ENCFF677KJB/@@download/ENCFF677KJB.bed.gz	ChIP	hg19
REST	H1	ChIP.REST.H1	ENCSR000BHM	https://www.encodeproject.org/files/ENCFF403AAG/@@download/ENCFF403AAG.bed.gz	https://www.encodeproject.org/files/ENCFF453HPD/@@download/ENCFF453HPD.bed.gz	ChIP	hg19
REST	HepG2	ChIP.REST.HepG2	ENCSR000BOT	https://www.encodeproject.org/files/ENCFF618IBW/@@download/ENCFF618IBW.bed.gz	https://www.encodeproject.org/files/ENCFF854KPC/@@download/ENCFF854KPC.bed.gz	ChIP	hg19
REST	K562	ChIP.REST.K562	ENCSR137ZMQ	https://www.encodeproject.org/files/ENCFF120MVT/@@download/ENCFF120MVT.bed.gz	https://www.encodeproject.org/files/ENCFF895QLA/@@download/ENCFF895QLA.bed.gz	ChIP	hg19
REST	liver	ChIP.REST.liver	ENCSR867WPH	https://www.encodeproject.org/files/ENCFF085VWO/@@download/ENCFF085VWO.bed.gz	https://www.encodeproject.org/files/ENCFF510UBQ/@@download/ENCFF510UBQ.bed.gz	ChIP	hg19
REST	SK-N-SH	ChIP.REST.SK-N-SH	ENCSR000BOZ	https://www.encodeproject.org/files/ENCFF356RWD/@@download/ENCFF356RWD.bed.gz	https://www.encodeproject.org/files/ENCFF781PAL/@@download/ENCFF781PAL.bed.gz	ChIP	hg19
SMC3	A549	ChIP.SMC3.A549	ENCSR481YWD	https://www.encodeproject.org/files/ENCFF192AMR/@@download/ENCFF192AMR.bed.gz	https://www.encodeproject.org/files/ENCFF125YHG/@@download/ENCFF125YHG.bed.gz	ChIP	hg19
SMC3	GM12878	ChIP.SMC3.GM12878	ENCSR000DZP	https://www.encodeproject.org/files/ENCFF496PLN/@@download/ENCFF496PLN.bed.gz	https://www.encodeproject.org/files/ENCFF686FLD/@@download/ENCFF686FLD.bed.gz	ChIP	hg19
SMC3	HepG2	ChIP.SMC3.HepG2	ENCSR000EDW	https://www.encodeproject.org/files/ENCFF346SQV/@@download/ENCFF346SQV.bed.gz	https://www.encodeproject.org/files/ENCFF525EJQ/@@download/ENCFF525EJQ.bed.gz	ChIP	hg19
SMC3	IMR-90	ChIP.SMC3.IMR-90	ENCSR000HPG	https://www.encodeproject.org/files/ENCFF680BSR/@@download/ENCFF680BSR.bed.gz	https://www.encodeproject.org/files/ENCFF116RLU/@@download/ENCFF116RLU.bed.gz	ChIP	hg19
SMC3	K562	ChIP.SMC3.K562	ENCSR000EGW	https://www.encodeproject.org/files/ENCFF483CZB/@@download/ENCFF483CZB.bed.gz	https://www.encodeproject.org/files/ENCFF041YQC/@@download/ENCFF041YQC.bed.gz	ChIP	hg19
SMC3	SK-N-SH	ChIP.SMC3.SK-N-SH	ENCSR000EHW	https://www.encodeproject.org/files/ENCFF716PXU/@@download/ENCFF716PXU.bed.gz	https://www.encodeproject.org/files/ENCFF756DQA/@@download/ENCFF756DQA.bed.gz	ChIP	hg19
SP1	MCF-7	ChIP.SP1.MCF-7	ENCSR729LGA	https://www.encodeproject.org/files/ENCFF848WYC/@@download/ENCFF848WYC.bed.gz	https://www.encodeproject.org/files/ENCFF193MKL/@@download/ENCFF193MKL.bed.gz	ChIP	hg19
TAF1	SK-N-SH	ChIP.TAF1.SK-N-SH	ENCSR000BQF	https://www.encodeproject.org/files/ENCFF950OCE/@@download/ENCFF950OCE.bed.gz	https://www.encodeproject.org/files/ENCFF883EGI/@@download/ENCFF883EGI.bed.gz	ChIP	hg19
ZFX	HCT116	ChIP.ZFX.HCT116	ENCSR503GVO	https://www.encodeproject.org/files/ENCFF335OHP/@@download/ENCFF335OHP.bed.gz	https://www.encodeproject.org/files/ENCFF144BSH/@@download/ENCFF144BSH.bed.gz	ChIP	hg19
ZFX	K562	ChIP.ZFX.K562	ENCSR920ASP	https://www.encodeproject.org/files/ENCFF575JXW/@@download/ENCFF575JXW.bed.gz	https://www.encodeproject.org/files/ENCFF433RKB/@@download/ENCFF433RKB.bed.gz	ChIP	hg19
ZFX	MCF-7	ChIP.ZFX.MCF-7	ENCSR435OQD	https://www.encodeproject.org/files/ENCFF227WQY/@@download/ENCFF227WQY.bed.gz	https://www.encodeproject.org/files/ENCFF146HGZ/@@download/ENCFF146HGZ.bed.gz	ChIP	hg19
